# Reference plasmid pHXB2_D is an HIV-1 molecular clone that exhibits identical LTRs and a single integration site indicative of an HIV provirus

**DOI:** 10.1101/611848

**Authors:** Alejandro R. Gener, Wei Zou, Brian T. Foley, Deborah P. Hyink, Paul E. Klotman

## Abstract

**Objective:** To compare long-read nanopore DNA sequencing (DNA-seq) with short-read sequencing-by-synthesis for sequencing a full-length (e.g., non-deletion, nor reporter) HIV-1 model provirus in plasmid pHXB2_D.

**Design:** We sequenced pHXB2_D and a control plasmid pNL4-3_gag-pol(Δ1443-4553)_EGFP with long- and short-read DNA-seq, evaluating sample variability with resequencing (sequencing and mapping to reference HXB2) and *de novo* viral genome assembly.

**Methods:** We prepared pHXB2_D and pNL4-3_gag-pol(Δ1443-4553)_EGFP for long-read nanopore DNA-seq, varying DNA polymerases Taq (Sigma-Aldrich) and Long Amplicon (LA) Taq (Takara). Nanopore basecallers were compared. After aligning reads to the reference HXB2 to evaluate sample coverage, we looked for variants. We next assembled reads into contigs, followed by finishing and polishing. We hired an external core to sequence-verify pHXB2_D and pNL4-3_gag-pol(Δ1443-4553)_EGFP with single-end 150 base-long Illumina reads, after masking sample identity.

**Results:** We achieved full-coverage (100%) of HXB2 HIV-1 from 5’ to 3’ long terminal repeats (LTRs), with median per-base coverage of over 9000x in one experiment on a single MinION flow cell. The longest HIV-spanning read to-date was generated, at a length of 11,487 bases, which included full-length HIV-1 and plasmid backbone with flanking host sequences supporting a single HXB2 integration event. We discovered 20 single nucleotide variants in pHXB2_D compared to reference, verified by short-read DNA sequencing. There were no variants detected in the HIV-1 segments of pNL4-3_gag-pol(Δ1443-4553)_EGFP.

**Conclusions:** Nanopore sequencing performed as-expected, phasing LTRs, and even covering full-length HIV. The discovery of variants in a reference plasmid demonstrates the need for sequence verification moving forward, in line with calls from funding agencies for reagent verification. These results illustrate the utility of long-read DNA-seq to advance the study of HIV at single integration site resolution.
