## Supplemental Tables for "Reference plasmid pHXB2_D is an HIV-1 molecular clone that exhibits identical LTRs and a single integration site indicative of an HIV provirus"

### Sheet: Table 1
Site	Position	Change	Substitution Class	Change	Mutation Class (Syn/Non/Stop)	Homopolymer-adjacent?	Same as neighbor?	LANL Feature	Subfeature	Frame
1	24	C>A	transversion	NA	NA	yes	yes	5'LTR	U3	NA
2	108	A>G	transition	NA	NA	yes	yes	5'LTR	U3	NA
3	164	G>T	transversion	NA	NA	yes	no	5'LTR	U3	NA
4	168	T>G	transversion	NA	NA	yes	yes	5'LTR	U3	NA
5	176	A>G	transition	NA	NA	yes	yes	5'LTR	U3	NA
6	182	C>T	transition	NA	NA	yes	no	5'LTR	U3	NA
7	227	A>G	transition	NA	NA	yes	yes	5'LTR	U3	NA
8	291	A>G	transition	NA	NA	no	no	5'LTR	U3	NA
9	333	C>T	transition	NA	NA	no	no	5'LTR	U3	NA
10	654	C>T	transition	NA	NA	no	no	None	None	NA
11	1659	aaG>aaA	transition	None	Syn	yes	yes	gag	p24, p55	gag frame 1
12	2259	gag:agG>agA pol:Gtc>Atc	transition	gag:Arg>Arg pol:Val>Ile	Syn/Non	no	no	gagpol	p6	gag frame 1 pol frame 3
13	2927	aaG>aaA	transition	None	Syn	yes	yes	pol	p51 RT	pol frame 3
14	3812	ccC>ccT	transition	None	Syn	yes	yes	pol	p51 RT	pol frame 3
15	4574	acT>acA	transversion	None	Syn	no	no	pol	p31 IN	pol frame 3
16	4596	Ggt>Agt	transition	None	Syn	yes	no	pol	p31 IN	pol frame 3
17	4609	aGg>aAg	transition	Arg>Lys	Non	yes	yes	pol	p31 IN	pol frame 3
18	7823	gcC>gcG Ggc>Cgc	transversion	ASP:Gly>Arg	Syn/Non	no	no	gp41	RRE, also ASP	gp41 frame 3, ASP -2
19	9253	Ata>Gta	transition	Ile>val	Non	no	yes	nef/3'LTR	also U3	nef frame 1
20	9418	C>T	transition	NA	NA	no	no	3'LTR	U3	NA

### Sheet: Supplemental Table 1
BioProject	Natural HIV Infection?	NL4-3?	HXB2?	Other HIV clones?
PRJNA61367	Yes	No	No	No
PRJNA188191	Yes	No	No	No
PRJNA224744	Yes	No	No	No
PRJNA234297	No	No	Yes	No
PRJNA252557	No	No	Yes	No
PRJNA248760	No	Yes	No	No
PRJNA265857	No	Unknown	Unknown	Unknown
PRJEB6731	No	Unknown	Unknown	Unknown
PRJNA284330	No	No	No
PRJNA287649	Yes	NA	NA
PRJNA289529	No	Yes	No
PRJNA293522	No	No	No
PRJNA298743	No	No	No
PRJNA299678	No	No	No
PRJNA300429	No	No	No
PRJNA309122	No	Yes	No	Yes
PRJNA30709	-	-	-
PRJNA311956	No	Yes	No	Yes
PRJNA320293	No	No	No
PRJNA318913	Yes	No	No
PRJNA322599	No	Yes	No
PRJNA328272	Both, ex vivo and in vitro trials	Yes	No
PRJNA350899	Yes	No	No
PRJNA355967	No	No	No
PRJNA356289	Yes	No	No
PRJNA357199	No	Yes	No
PRJEB18611	No	Yes	No
PRJNA374028	No	No	No
PRJNA382154	No	No	No
PRJNA382743	Yes	No	No
PRJNA391180	No	No	No
PRJNA392230	No	No	No
PRJNA397569	No	No	Yes
PRJEB22183	No	No	No
PRJNA403862	No	No	No	Yes
PRJNA408146	Yes	Yes	No
PRJNA412829	Yes	No	No
PRJNA420459	No	No	Yes
PRJNA427303	Yes	No	No
PRJNA318284	Yes	Duplicate	Duplicate
PRJNA427307	Yes	No	No
PRJNA475036	Yes	No	No
PRJNA475691	Yes	No	No
PRJNA473698	Yes	No	No
PRJNA482835	No	No	?
PRJEB22250	No	No	No
PRJNA486839	No	No	No
PRJNA488042	Yes	No	No
PRJNA492184	No	No	No
PRJEB27958	Yes	No	No
PRJEB29444	No	No	No
PRJNA517165	Yes	No	No
PRJNA521359	Yes	Yes	No
PRJNA529907	Yes	No	No
PRJNA530569	No	No	No
PRJNA540988	No	Yes	No
PRJNA542922	Yes	No	No
PRJNA554120	No	No	No
PRJNA556211	No	No	No
PRJNA560510	No	No	No
PRJNA574107	No	No	No
PRJNA577911	No	Yes	No	Yes
PRJNA593611	No	No	No
PRJNA597154	No	Yes	No
PRJEB34025	Yes	No	No
PRJNA603384	Yes	No	No
PRJNA604013	No	No	No
PRJNA616142	Yes	No	No
PRJNA625738	No	No	No
PRJNA627482	No	No	No
PRJNA558259	No	No	No
PRJEB25772	No	No	No
PRJNA640400	No	No	No
PRJDB8826	No	No	No

### Sheet: Albacore coverage & allele info
bar10 albacore Minimap2
K03455.1:24
<hr>Total count: 6829
A : 5221 (76%, 2437+, 2784- )
C : 181 (3%, 119+, 62- )
G : 49 (1%, 9+, 40- )
T : 35 (1%, 7+, 28- )
N : 1343 (20%, 667+, 676- )
---------------
DEL: 1335
INS: 37
K03455.1:108
<hr>Total count: 6399
A : 223 (3%, 136+, 87- )
C : 91 (1%, 2+, 89- )
G : 4511 (70%, 2412+, 2099- )
T : 246 (4%, 230+, 16- )
N : 1328 (21%, 756+, 572- )
---------------
DEL: 2551
INS: 38
K03455.1:164
<hr>Total count: 8664
A : 280 (3%, 255+, 25- )
C : 154 (2%, 34+, 120- )
G : 641 (7%, 399+, 242- )
T : 5841 (67%, 2786+, 3055- )
N : 1748 (20%, 922+, 826- )
---------------
DEL: 414
INS: 475
K03455.1:168
<hr>Total count: 8610
A : 32 (0%, 27+, 5- )
C : 24 (0%, 8+, 16- )
G : 6193 (72%, 3148+, 3045- )
T : 606 (7%, 439+, 167- )
N : 1755 (20%, 947+, 808- )
---------------
DEL: 480
INS: 149
K03455.1:176
<hr>Total count: 8718
A : 984 (11%, 651+, 333- )
C : 15 (0%, 4+, 11- )
G : 5920 (68%, 2828+, 3092- )
T : 59 (1%, 15+, 44- )
N : 1740 (20%, 904+, 836- )
---------------
DEL: 418
INS: 220
K03455.1:182
<hr>Total count: 8207
A : 295 (4%, 196+, 99- )
C : 1100 (13%, 269+, 831- )
G : 69 (1%, 51+, 18- )
T : 5118 (62%, 2632+, 2486- )
N : 1625 (20%, 803+, 822- )
---------------
DEL: 929
INS: 343
K03455.1:227
<hr>Total count: 8212
A : 348 (4%, 247+, 101- )
C : 31 (0%, 4+, 27- )
G : 6198 (75%, 3343+, 2855- )
T : 37 (0%, 2+, 35- )
N : 1598 (19%, 869+, 729- )
---------------
DEL: 1099
INS: 33
K03455.1:291
<hr>Total count: 8899
A : 922 (10%, 580+, 342- )
C : 59 (1%, 9+, 50- )
G : 6266 (70%, 3241+, 3025- )
T : 24 (0%, 21+, 3- )
N : 1628 (18%, 852+, 776- )
---------------
DEL: 517
INS: 174
K03455.1:333
<hr>Total count: 9275
A : 24 (0%, 12+, 12- )
C : 259 (3%, 127+, 132- )
G : 40 (0%, 8+, 32- )
T : 7374 (80%, 3829+, 3545- )
N : 1578 (17%, 795+, 783- )
---------------
DEL: 274
INS: 153
K03455.1:654
<hr>Total count: 8243
A : 27 (0%, 24+, 3- )
C : 1280 (16%, 305+, 975- )
G : 25 (0%, 23+, 2- )
T : 6888 (84%, 3600+, 3288- )
N : 23 (0%, 17+, 6- )
---------------
DEL: 595
INS: 573
K03455.1:1,659
<hr>Total count: 7650
A : 6753 (88%, 2930+, 3823- )
C : 31 (0%, 6+, 25- )
G : 841 (11%, 495+, 346- )
T : 25 (0%, 8+, 17- )
N : 0
---------------
DEL: 1958
INS: 28
K03455.1:2,259
<hr>Total count: 9552
A : 8772 (92%, 4223+, 4549- )
C : 46 (0%, 23+, 23- )
G : 700 (7%, 543+, 157- )
T : 34 (0%, 17+, 17- )
N : 0
---------------
DEL: 320
INS: 284
K03455.1:2,927
<hr>Total count: 9616
A : 8872 (92%, 4204+, 4668- )
C : 58 (1%, 36+, 22- )
G : 648 (7%, 405+, 243- )
T : 38 (0%, 8+, 30- )
N : 0
---------------
DEL: 813
INS: 298
K03455.1:3,812
<hr>Total count: 10197
A : 57 (1%, 56+, 1- )
C : 3533 (35%, 835+, 2698- )
G : 29 (0%, 23+, 6- )
T : 6578 (65%, 4208+, 2370- )
N : 0
---------------
DEL: 499
INS: 540
K03455.1:4,574
<hr>Total count: 10119
A : 7599 (75%, 3115+, 4484- )
C : 114 (1%, 82+, 32- )
G : 1564 (15%, 1508+, 56- )
T : 842 (8%, 255+, 587- )
N : 0
---------------
DEL: 656
INS: 420
K03455.1:4,596
<hr>Total count: 10360
A : 9452 (91%, 4556+, 4896- )
C : 41 (0%, 15+, 26- )
G : 788 (8%, 530+, 258- )
T : 79 (1%, 48+, 31- )
N : 0
---------------
DEL: 429
INS: 516
K03455.1:4,609
<hr>Total count: 9783
A : 7795 (80%, 3696+, 4099- )
C : 60 (1%, 9+, 51- )
G : 1864 (19%, 1245+, 619- )
T : 64 (1%, 16+, 48- )
N : 0
---------------
DEL: 998
INS: 93
K03455.1:7,823
<hr>Total count: 9724
A : 255 (3%, 207+, 48- )
C : 699 (7%, 235+, 464- )
G : 8741 (90%, 4335+, 4406- )
T : 29 (0%, 14+, 15- )
N : 0
---------------
DEL: 500
INS: 491
K03455.1:9,253
<hr>Total count: 10190
A : 542 (5%, 342+, 200- )
C : 40 (0%, 16+, 24- )
G : 9089 (89%, 4437+, 4652- )
T : 82 (1%, 75+, 7- )
N : 437 (4%, 250+, 187- )
---------------
DEL: 700
INS: 258
K03455.1:9,418
<hr>Total count: 9793
A : 31 (0%, 19+, 12- )
C : 290 (3%, 138+, 152- )
G : 49 (1%, 9+, 40- )
T : 8884 (91%, 4373+, 4511- )
N : 539 (6%, 295+, 244- )
---------------
DEL: 249
INS: 159
bar10 albacore BWA-MEM

### Sheet: Guppy coverage & allele info
bar10 Guppy Minimap2
K03455.1:24
<hr>Total count: 6610
A : 5126 (78%, 2348+, 2778- )
C : 107 (2%, 52+, 55- )
G : 42 (1%, 9+, 33- )
T : 30 (0%, 8+, 22- )
N : 1305 (20%, 633+, 672- )
---------------
DEL: 1534
INS: 36
K03455.1:108
<hr>Total count: 6293
A : 217 (3%, 139+, 78- )
C : 64 (1%, 2+, 62- )
G : 4524 (72%, 2246+, 2278- )
T : 173 (3%, 160+, 13- )
N : 1315 (21%, 735+, 580- )
---------------
DEL: 2523
INS: 25
K03455.1:164
<hr>Total count: 8587
A : 378 (4%, 368+, 10- )
C : 123 (1%, 37+, 86- )
G : 466 (5%, 298+, 168- )
T : 5873 (68%, 2772+, 3101- )
N : 1747 (20%, 915+, 832- )
---------------
DEL: 345
INS: 634
K03455.1:168
<hr>Total count: 8371
A : 55 (1%, 48+, 7- )
C : 12 (0%, 7+, 5- )
G : 6085 (73%, 3105+, 2980- )
T : 526 (6%, 378+, 148- )
N : 1693 (20%, 932+, 761- )
---------------
DEL: 566
INS: 94
K03455.1:176
<hr>Total count: 8479
A : 828 (10%, 534+, 294- )
C : 5 (0%, 2+, 3- )
G : 5904 (70%, 2826+, 3078- )
T : 27 (0%, 2+, 25- )
N : 1715 (20%, 888+, 827- )
---------------
DEL: 506
INS: 248
K03455.1:182
<hr>Total count: 8357
A : 212 (3%, 132+, 80- )
C : 793 (9%, 218+, 575- )
G : 35 (0%, 15+, 20- )
T : 5648 (68%, 2963+, 2685- )
N : 1669 (20%, 859+, 810- )
---------------
DEL: 637
INS: 282
K03455.1:227
<hr>Total count: 7974
A : 234 (3%, 141+, 93- )
C : 25 (0%, 6+, 19- )
G : 6138 (77%, 3310+, 2828- )
T : 21 (0%, 1+, 20- )
N : 1556 (20%, 848+, 708- )
---------------
DEL: 1201
INS: 20
K03455.1:291
<hr>Total count: 8711
A : 742 (9%, 466+, 276- )
C : 29 (0%, 7+, 22- )
G : 6313 (72%, 3237+, 3076- )
T : 13 (0%, 12+, 1- )
N : 1614 (19%, 840+, 774- )
---------------
DEL: 539
INS: 113
K03455.1:333
<hr>Total count: 8997
A : 32 (0%, 23+, 9- )
C : 210 (2%, 84+, 126- )
G : 36 (0%, 3+, 33- )
T : 7172 (80%, 3714+, 3458- )
N : 1547 (17%, 780+, 767- )
---------------
DEL: 365
INS: 127
K03455.1:654
<hr>Total count: 7899
A : 25 (0%, 23+, 2- )
C : 994 (13%, 332+, 662- )
G : 12 (0%, 11+, 1- )
T : 6857 (87%, 3361+, 3496- )
N : 11 (0%, 9+, 2- )
---------------
DEL: 723
INS: 394
K03455.1:1,659
<hr>Total count: 6919
A : 6203 (90%, 2594+, 3609- )
C : 22 (0%, 5+, 17- )
G : 665 (10%, 388+, 277- )
T : 29 (0%, 13+, 16- )
N : 0
---------------
DEL: 2474
INS: 3
K03455.1:2,259
<hr>Total count: 9297
A : 8844 (95%, 4311+, 4533- )
C : 24 (0%, 8+, 16- )
G : 400 (4%, 315+, 85- )
T : 29 (0%, 12+, 17- )
N : 0
---------------
DEL: 370
INS: 150
K03455.1:2,927
<hr>Total count: 8942
A : 8431 (94%, 3879+, 4552- )
C : 30 (0%, 17+, 13- )
G : 436 (5%, 256+, 180- )
T : 45 (1%, 11+, 34- )
N : 0
---------------
DEL: 1208
INS: 190
K03455.1:3,812
<hr>Total count: 10017
A : 86 (1%, 85+, 1- )
C : 1939 (19%, 646+, 1293- )
G : 58 (1%, 55+, 3- )
T : 7934 (79%, 4155+, 3779- )
N : 0
---------------
DEL: 451
INS: 246
K03455.1:4,574
<hr>Total count: 9800
A : 8784 (90%, 4291+, 4493- )
C : 32 (0%, 7+, 25- )
G : 189 (2%, 124+, 65- )
T : 795 (8%, 389+, 406- )
N : 0
---------------
DEL: 734
INS: 231
K03455.1:4,596
<hr>Total count: 9978
A : 9158 (92%, 4345+, 4813- )
C : 14 (0%, 3+, 11- )
G : 754 (8%, 550+, 204- )
T : 52 (1%, 21+, 31- )
N : 0
---------------
DEL: 551
INS: 372
K03455.1:4,609
<hr>Total count: 9568
A : 8376 (88%, 4241+, 4135- )
C : 25 (0%, 3+, 22- )
G : 1108 (12%, 571+, 537- )
T : 59 (1%, 9+, 50- )
N : 0
---------------
DEL: 958
INS: 61
K03455.1:7,823
<hr>Total count: 9356
A : 317 (3%, 293+, 24- )
C : 548 (6%, 220+, 328- )
G : 8456 (90%, 4118+, 4338- )
T : 35 (0%, 23+, 12- )
N : 0
---------------
DEL: 648
INS: 470
K03455.1:9,253
<hr>Total count: 9814
A : 552 (6%, 359+, 193- )
C : 26 (0%, 14+, 12- )
G : 8722 (89%, 4241+, 4481- )
T : 88 (1%, 70+, 18- )
N : 426 (4%, 249+, 177- )
---------------
DEL: 881
INS: 159
K03455.1:9,418
<hr>Total count: 9490
A : 29 (0%, 19+, 10- )
C : 267 (3%, 103+, 164- )
G : 55 (1%, 7+, 48- )
T : 8601 (91%, 4263+, 4338- )
N : 538 (6%, 295+, 243- )
---------------
DEL: 355
INS: 127
bar10 Guppy BWA-MEM
K03455.1:24
<hr>Total count: 5519
A : 5258 (95%, 2392+, 2866- )
C : 138 (3%, 60+, 78- )
G : 69 (1%, 13+, 56- )
T : 54 (1%, 17+, 37- )
N : 0
---------------
DEL: 1173
INS: 35
K03455.1:108
<hr>Total count: 5037
A : 229 (5%, 142+, 87- )
C : 86 (2%, 5+, 81- )
G : 4529 (90%, 2244+, 2285- )
T : 193 (4%, 181+, 12- )
N : 0
---------------
DEL: 1986
INS: 21
K03455.1:164
<hr>Total count: 6763
A : 412 (6%, 396+, 16- )
C : 139 (2%, 50+, 89- )
G : 316 (5%, 141+, 175- )
T : 5896 (87%, 2785+, 3111- )
N : 0
---------------
DEL: 407
INS: 383
K03455.1:168
<hr>Total count: 6728
A : 75 (1%, 63+, 12- )
C : 23 (0%, 10+, 13- )
G : 6114 (91%, 3110+, 3004- )
T : 516 (8%, 360+, 156- )
N : 0
---------------
DEL: 448
INS: 82
K03455.1:176
<hr>Total count: 6819
A : 873 (13%, 554+, 319- )
C : 11 (0%, 2+, 9- )
G : 5898 (86%, 2822+, 3076- )
T : 37 (1%, 3+, 34- )
N : 0
---------------
DEL: 384
INS: 187
K03455.1:182
<hr>Total count: 6722
A : 224 (3%, 140+, 84- )
C : 794 (12%, 228+, 566- )
G : 65 (1%, 27+, 38- )
T : 5639 (84%, 2951+, 2688- )
N : 0
---------------
DEL: 501
INS: 205
K03455.1:227
<hr>Total count: 6471
A : 242 (4%, 140+, 102- )
C : 37 (1%, 11+, 26- )
G : 6165 (95%, 3326+, 2839- )
T : 27 (0%, 4+, 23- )
N : 0
---------------
DEL: 929
INS: 12
K03455.1:291
<hr>Total count: 7188
A : 751 (10%, 468+, 283- )
C : 38 (1%, 8+, 30- )
G : 6385 (89%, 3255+, 3130- )
T : 14 (0%, 11+, 3- )
N : 0
---------------
DEL: 428
INS: 67
K03455.1:333
<hr>Total count: 7561
A : 30 (0%, 23+, 7- )
C : 232 (3%, 97+, 135- )
G : 48 (1%, 8+, 40- )
T : 7251 (96%, 3743+, 3508- )
N : 0
---------------
DEL: 300
INS: 100
K03455.1:654
<hr>Total count: 7979
A : 35 (0%, 33+, 2- )
C : 1022 (13%, 357+, 665- )
G : 26 (0%, 24+, 2- )
T : 6896 (86%, 3374+, 3522- )
N : 0
---------------
DEL: 678
INS: 373
K03455.1:1,659
<hr>Total count: 7066
A : 6269 (89%, 2627+, 3642- )
C : 27 (0%, 7+, 20- )
G : 716 (10%, 413+, 303- )
T : 54 (1%, 15+, 39- )
N : 0
---------------
DEL: 2383
INS: 4
K03455.1:2,259
<hr>Total count: 9355
A : 8896 (95%, 4353+, 4543- )
C : 32 (0%, 9+, 23- )
G : 388 (4%, 296+, 92- )
T : 39 (0%, 16+, 23- )
N : 0
---------------
DEL: 281
INS: 142
K03455.1:2,927
<hr>Total count: 8999
A : 8464 (94%, 3899+, 4565- )
C : 35 (0%, 21+, 14- )
G : 449 (5%, 265+, 184- )
T : 51 (1%, 14+, 37- )
N : 0
---------------
DEL: 1128
INS: 188
K03455.1:3,812
<hr>Total count: 10100
A : 108 (1%, 101+, 7- )
C : 1893 (19%, 635+, 1258- )
G : 69 (1%, 65+, 4- )
T : 8030 (80%, 4191+, 3839- )
N : 0
---------------
DEL: 363
INS: 248
K03455.1:4,574
<hr>Total count: 10028
A : 8874 (88%, 4330+, 4544- )
C : 42 (0%, 9+, 33- )
G : 313 (3%, 224+, 89- )
T : 799 (8%, 395+, 404- )
N : 0
---------------
DEL: 546
INS: 242
K03455.1:4,596
<hr>Total count: 10127
A : 9244 (91%, 4406+, 4838- )
C : 19 (0%, 4+, 15- )
G : 783 (8%, 571+, 212- )
T : 81 (1%, 35+, 46- )
N : 0
---------------
DEL: 419
INS: 352
K03455.1:4,609
<hr>Total count: 9697
A : 8418 (87%, 4267+, 4151- )
C : 49 (1%, 19+, 30- )
G : 1158 (12%, 597+, 561- )
T : 72 (1%, 9+, 63- )
N : 0
---------------
DEL: 848
INS: 61
K03455.1:7,823
<hr>Total count: 9512
A : 358 (4%, 329+, 29- )
C : 560 (6%, 220+, 340- )
G : 8544 (90%, 4134+, 4410- )
T : 50 (1%, 28+, 22- )
N : 0
---------------
DEL: 487
INS: 462
K03455.1:9,253
<hr>Total count: 9655
A : 661 (7%, 417+, 244- )
C : 42 (0%, 21+, 21- )
G : 8851 (92%, 4306+, 4545- )
T : 101 (1%, 81+, 20- )
N : 0
---------------
DEL: 839
INS: 167
K03455.1:9,418
<hr>Total count: 9031
A : 37 (0%, 25+, 12- )
C : 297 (3%, 125+, 172- )
G : 69 (1%, 7+, 62- )
T : 8628 (96%, 4283+, 4345- )
N : 0
---------------
DEL: 328
INS: 115
bar11 Guppy Minimap2
K03455.1:24
<hr>Total count: 29
A : 20 (69%, 8+, 12- )
C : 0
G : 0
T : 0
N : 9 (31%, 2+, 7- )
---------------
DEL: 3
INS: 0
K03455.1:108
<hr>Total count: 26
A : 2 (8%, 2+, 0- )
C : 0
G : 14 (54%, 8+, 6- )
T : 1 (4%, 1+, 0- )
N : 9 (35%, 2+, 7- )
---------------
DEL: 8
INS: 0
K03455.1:164
<hr>Total count: 34
A : 2 (6%, 2+, 0- )
C : 0
G : 0
T : 22 (65%, 10+, 12- )
N : 10 (29%, 1+, 9- )
---------------
DEL: 0
INS: 2
K03455.1:168
<hr>Total count: 31
A : 1 (3%, 1+, 0- )
C : 0
G : 21 (68%, 11+, 10- )
T : 0
N : 9 (29%, 1+, 8- )
---------------
DEL: 3
INS: 0
K03455.1:176
<hr>Total count: 34
A : 2 (6%, 2+, 0- )
C : 0
G : 22 (65%, 10+, 12- )
T : 0
N : 10 (29%, 1+, 9- )
---------------
DEL: 0
INS: 1
K03455.1:182
<hr>Total count: 34
A : 0
C : 3 (9%, 0+, 3- )
G : 0
T : 21 (62%, 12+, 9- )
N : 10 (29%, 1+, 9- )
---------------
K03455.1:227
<hr>Total count: 32
A : 1 (3%, 1+, 0- )
C : 0
G : 22 (69%, 11+, 11- )
T : 0
N : 9 (28%, 2+, 7- )
---------------
DEL: 4
INS: 0
K03455.1:291
<hr>Total count: 41
A : 2 (5%, 2+, 0- )
C : 0
G : 25 (61%, 11+, 14- )
T : 0
N : 14 (34%, 2+, 12- )
---------------
DEL: 3
INS: 0
K03455.1:333
<hr>Total count: 43
A : 0
C : 0
G : 0
T : 28 (65%, 13+, 15- )
N : 15 (35%, 2+, 13- )
---------------
DEL: 2
INS: 0
K03455.1:654
<hr>Total count: 29
A : 0
C : 3 (10%, 1+, 2- )
G : 0
T : 26 (90%, 10+, 16- )
N : 0
---------------
DEL: 3
INS: 0
K03455.1:1,659
<hr>Total count: 17
A : 17 (100%, 7+, 10- )
C : 0
G : 0
T : 0
N : 0
---------------
DEL: 7
INS: 0
K03455.1:2,259
<hr>Total count: 23
A : 22 (96%, 11+, 11- )
C : 0
G : 0
T : 1 (4%, 0+, 1- )
N : 0
---------------
DEL: 1
INS: 0
K03455.1:2,927
<hr>Total count: 20
A : 19 (95%, 11+, 8- )
C : 0
G : 0
T : 1 (5%, 0+, 1- )
N : 0
---------------
DEL: 2
INS: 0
K03455.1:3,812
<hr>Total count: 15
A : 0
C : 5 (33%, 1+, 4- )
G : 0
T : 10 (67%, 6+, 4- )
N : 0
---------------
DEL: 2
INS: 0
K03455.1:4,574
<hr>Total count: 15
A : 14 (93%, 7+, 7- )
C : 0
G : 0
T : 1 (7%, 1+, 0- )
N : 0
---------------
DEL: 2
INS: 0
K03455.1:4,596
<hr>Total count: 14
A : 14 (100%, 8+, 6- )
C : 0
G : 0
T : 0
N : 0
---------------
DEL: 3
INS: 1
K03455.1:4,609
<hr>Total count: 14
A : 10 (71%, 5+, 5- )
C : 1 (7%, 0+, 1- )
G : 3 (21%, 3+, 0- )
T : 0
N : 0
---------------
DEL: 3
INS: 0
K03455.1:7,823
<hr>Total count: 31
A : 0
C : 0
G : 31 (100%, 19+, 12- )
T : 0
N : 0
---------------
DEL: 3
INS: 0
K03455.1:9,253
<hr>Total count: 54
A : 2 (4%, 0+, 2- )
C : 1 (2%, 0+, 1- )
G : 47 (87%, 21+, 26- )
T : 0
N : 4 (7%, 2+, 2- )
---------------
DEL: 7
INS: 0
K03455.1:9,418
<hr>Total count: 59
A : 0
C : 2 (3%, 0+, 2- )
G : 1 (2%, 0+, 1- )
T : 49 (83%, 17+, 32- )
N : 7 (12%, 4+, 3- )
---------------
DEL: 1
INS: 1
bar11 Guppy BWA-MEM
K03455.1:24
<hr>Total count: 19
A : 19 (100%, 8+, 11- )
C : 0
G : 0
T : 0
N : 0
---------------
DEL: 3
INS: 0
K03455.1:108
<hr>Total count: 17
A : 1 (6%, 1+, 0- )
C : 1 (6%, 0+, 1- )
G : 14 (82%, 9+, 5- )
T : 1 (6%, 1+, 0- )
N : 0
---------------
DEL: 6
INS: 0
K03455.1:164
<hr>Total count: 23
A : 2 (9%, 2+, 0- )
C : 0
G : 0
T : 21 (91%, 10+, 11- )
N : 0
---------------
DEL: 0
INS: 2
K03455.1:168
<hr>Total count: 21
A : 1 (5%, 1+, 0- )
C : 0
G : 20 (95%, 11+, 9- )
T : 0
N : 0
---------------
DEL: 2
INS: 0
K03455.1:176
<hr>Total count: 23
A : 3 (13%, 2+, 1- )
C : 0
G : 20 (87%, 10+, 10- )
T : 0
N : 0
---------------
DEL: 0
INS: 1
K03455.1:182
<hr>Total count: 23
A : 0
C : 3 (13%, 0+, 3- )
G : 0
T : 20 (87%, 12+, 8- )
N : 0
---------------
K03455.1:227
<hr>Total count: 23
A : 1 (4%, 1+, 0- )
C : 0
G : 22 (96%, 11+, 11- )
T : 0
N : 0
---------------
K03455.1:291
<hr>Total count: 25
A : 1 (4%, 1+, 0- )
C : 0
G : 24 (96%, 11+, 13- )
T : 0
N : 0
---------------
DEL: 1
INS: 0
K03455.1:333
<hr>Total count: 26
A : 0
C : 0
G : 0
T : 26 (100%, 12+, 14- )
N : 0
---------------
K03455.1:654
<hr>Total count: 28
A : 0
C : 2 (7%, 1+, 1- )
G : 0
T : 26 (93%, 10+, 16- )
N : 0
---------------
DEL: 3
INS: 0
K03455.1:1,659
<hr>Total count: 17
A : 17 (100%, 7+, 10- )
C : 0
G : 0
T : 0
N : 0
---------------
DEL: 7
INS: 0
K03455.1:2,259
<hr>Total count: 23
A : 22 (96%, 11+, 11- )
C : 0
G : 0
T : 1 (4%, 0+, 1- )
N : 0
---------------
DEL: 1
INS: 0
K03455.1:2,927
<hr>Total count: 21
A : 19 (90%, 11+, 8- )
C : 0
G : 1 (5%, 0+, 1- )
T : 1 (5%, 0+, 1- )
N : 0
---------------
DEL: 1
INS: 0
K03455.1:3,812
<hr>Total count: 15
A : 0
C : 5 (33%, 1+, 4- )
G : 0
T : 10 (67%, 6+, 4- )
N : 0
---------------
DEL: 2
INS: 0
K03455.1:4,574
<hr>Total count: 15
A : 14 (93%, 7+, 7- )
C : 0
G : 0
T : 1 (7%, 1+, 0- )
N : 0
---------------
DEL: 2
INS: 0
K03455.1:4,596
<hr>Total count: 16
A : 15 (94%, 9+, 6- )
C : 0
G : 0
T : 1 (6%, 0+, 1- )
N : 0
---------------
DEL: 1
INS: 1
K03455.1:4,609
<hr>Total count: 14
A : 10 (71%, 5+, 5- )
C : 1 (7%, 0+, 1- )
G : 3 (21%, 3+, 0- )
T : 0
N : 0
---------------
DEL: 3
INS: 0
K03455.1:7,823
<hr>Total count: 32
A : 0
C : 1 (3%, 0+, 1- )
G : 31 (97%, 19+, 12- )
T : 0
N : 0
---------------
DEL: 1
INS: 0
K03455.1:9,253
<hr>Total count: 51
A : 3 (6%, 1+, 2- )
C : 0
G : 48 (94%, 21+, 27- )
T : 0
N : 0
---------------
DEL: 7
INS: 0
K03455.1:9,418
<hr>Total count: 56
A : 0
C : 2 (4%, 1+, 1- )
G : 2 (4%, 0+, 2- )
T : 52 (93%, 19+, 33- )
N : 0
---------------
DEL: 0
INS: 1

### Sheet: FlipFlop coverage & allele info
bar10 flip Minimap2
#percentages lower because reports Ns
K03455.1:24
<hr>Total count: 7542
A : 5844 (77%, 2740+, 3104- )
C : 105 (1%, 65+, 40- )
G : 60 (1%, 23+, 37- )
T : 34 (0%, 10+, 24- )
N : 1499 (20%, 767+, 732- )
---------------
DEL: 1292
INS: 46
K03455.1:108
<hr>Total count: 6805
A : 242 (4%, 164+, 78- )
C : 68 (1%, 3+, 65- )
G : 4927 (72%, 2482+, 2445- )
T : 178 (3%, 164+, 14- )
N : 1390 (20%, 746+, 644- )
---------------
DEL: 2726
INS: 37
K03455.1:164
<hr>Total count: 9406
A : 196 (2%, 183+, 13- )
C : 107 (1%, 38+, 69- )
G : 532 (6%, 383+, 149- )
T : 6686 (71%, 3259+, 3427- )
N : 1885 (20%, 994+, 891- )
---------------
DEL: 266
INS: 450
K03455.1:168
<hr>Total count: 9172
A : 53 (1%, 44+, 9- )
C : 15 (0%, 6+, 9- )
G : 6749 (74%, 3424+, 3325- )
T : 516 (6%, 389+, 127- )
N : 1839 (20%, 992+, 847- )
---------------
DEL: 510
INS: 70
K03455.1:176
<hr>Total count: 9319
A : 778 (8%, 522+, 256- )
C : 7 (0%, 1+, 6- )
G : 6637 (71%, 3241+, 3396- )
T : 38 (0%, 5+, 33- )
N : 1859 (20%, 962+, 897- )
---------------
DEL: 414
INS: 175
K03455.1:182
<hr>Total count: 9080
A : 224 (2%, 153+, 71- )
C : 671 (7%, 262+, 409- )
G : 65 (1%, 39+, 26- )
T : 6329 (70%, 3190+, 3139- )
N : 1791 (20%, 920+, 871- )
---------------
DEL: 654
INS: 277
K03455.1:227
<hr>Total count: 8882
A : 254 (3%, 159+, 95- )
C : 21 (0%, 9+, 12- )
G : 6862 (77%, 3641+, 3221- )
T : 15 (0%, 2+, 13- )
N : 1730 (19%, 918+, 812- )
---------------
DEL: 1026
INS: 23
K03455.1:291
<hr>Total count: 9532
A : 636 (7%, 403+, 233- )
C : 32 (0%, 15+, 17- )
G : 7106 (75%, 3714+, 3392- )
T : 11 (0%, 8+, 3- )
N : 1747 (18%, 899+, 848- )
---------------
DEL: 475
INS: 148
K03455.1:333
<hr>Total count: 9921
A : 32 (0%, 20+, 12- )
C : 226 (2%, 95+, 131- )
G : 53 (1%, 4+, 49- )
T : 7912 (80%, 4148+, 3764- )
N : 1698 (17%, 844+, 854- )
---------------
DEL: 226
INS: 151
K03455.1:654
<hr>Total count: 8627
A : 23 (0%, 21+, 2- )
C : 1047 (12%, 418+, 629- )
G : 30 (0%, 26+, 4- )
T : 7519 (87%, 3635+, 3884- )
N : 8 (0%, 6+, 2- )
---------------
DEL: 719
INS: 307
K03455.1:1,659
<hr>Total count: 7464
A : 6786 (91%, 2539+, 4247- )
C : 19 (0%, 8+, 11- )
G : 632 (8%, 383+, 249- )
T : 27 (0%, 9+, 18- )
N : 0
---------------
DEL: 2713
INS: 19
K03455.1:2,259
<hr>Total count: 10272
A : 9798 (95%, 4783+, 5015- )
C : 33 (0%, 14+, 19- )
G : 414 (4%, 314+, 100- )
T : 27 (0%, 10+, 17- )
N : 0
---------------
DEL: 241
INS: 149
K03455.1:2,927
<hr>Total count: 10338
A : 9810 (95%, 4719+, 5091- )
C : 52 (1%, 38+, 14- )
G : 439 (4%, 263+, 176- )
T : 37 (0%, 10+, 27- )
N : 0
---------------
DEL: 734
INS: 139
K03455.1:3,812
<hr>Total count: 11060
A : 41 (0%, 37+, 4- )
C : 2541 (23%, 495+, 2046- )
G : 19 (0%, 13+, 6- )
T : 8459 (76%, 4987+, 3472- )
N : 0
---------------
DEL: 346
INS: 262
K03455.1:4,574
<hr>Total count: 11081
A : 10062 (91%, 4860+, 5202- )
C : 20 (0%, 12+, 8- )
G : 280 (3%, 226+, 54- )
T : 719 (6%, 362+, 357- )
N : 0
---------------
DEL: 392
INS: 295
K03455.1:4,596
<hr>Total count: 11114
A : 10388 (93%, 5015+, 5373- )
C : 19 (0%, 6+, 13- )
G : 641 (6%, 448+, 193- )
T : 66 (1%, 34+, 32- )
N : 0
---------------
DEL: 372
INS: 380
K03455.1:4,609
<hr>Total count: 10472
A : 9098 (87%, 4655+, 4443- )
C : 57 (1%, 14+, 43- )
G : 1185 (11%, 605+, 580- )
T : 132 (1%, 20+, 112- )
N : 0
---------------
DEL: 1001
INS: 126
K03455.1:7,823
<hr>Total count: 10402
A : 227 (2%, 189+, 38- )
C : 580 (6%, 238+, 342- )
G : 9562 (92%, 4673+, 4889- )
T : 33 (0%, 18+, 15- )
N : 0
---------------
DEL: 412
INS: 455
K03455.1:9,253
<hr>Total count: 10687
A : 576 (5%, 395+, 181- )
C : 33 (0%, 15+, 18- )
G : 9549 (89%, 4523+, 5026- )
T : 80 (1%, 65+, 15- )
N : 449 (4%, 260+, 189- )
---------------
DEL: 775
INS: 185
K03455.1:9,418
<hr>Total count: 10336
A : 36 (0%, 23+, 13- )
C : 253 (2%, 97+, 156- )
G : 66 (1%, 7+, 59- )
T : 9418 (91%, 4634+, 4784- )
N : 563 (5%, 320+, 243- )
---------------
DEL: 217
INS: 143
bar10 flip BWA-MEM
# percentages higher because doesn't report N. No Ns in sequence, but lower quality bases reported as Ns.
K03455.1:24
<hr>Total count: 6329
A : 6036 (95%, 2811+, 3225- )
C : 145 (2%, 79+, 66- )
G : 95 (2%, 31+, 64- )
T : 53 (1%, 13+, 40- )
N : 0
---------------
DEL: 1078
INS: 47
K03455.1:108
<hr>Total count: 5582
A : 292 (5%, 192+, 100- )
C : 86 (2%, 6+, 80- )
G : 4991 (89%, 2521+, 2470- )
T : 213 (4%, 199+, 14- )
N : 0
---------------
DEL: 2168
INS: 26
K03455.1:164
<hr>Total count: 7577
A : 255 (3%, 239+, 16- )
C : 144 (2%, 58+, 86- )
G : 406 (5%, 231+, 175- )
T : 6772 (89%, 3328+, 3444- )
N : 0
---------------
DEL: 330
INS: 274
K03455.1:168
<hr>Total count: 7506
A : 86 (1%, 68+, 18- )
C : 24 (0%, 7+, 17- )
G : 6858 (91%, 3485+, 3373- )
T : 538 (7%, 394+, 144- )
N : 0
---------------
DEL: 410
INS: 66
K03455.1:176
<hr>Total count: 7643
A : 862 (11%, 572+, 290- )
C : 21 (0%, 3+, 18- )
G : 6707 (88%, 3279+, 3428- )
T : 53 (1%, 12+, 41- )
N : 0
---------------
DEL: 309
INS: 136
K03455.1:182
<hr>Total count: 7458
A : 244 (3%, 169+, 75- )
C : 737 (10%, 287+, 450- )
G : 85 (1%, 55+, 30- )
T : 6392 (86%, 3224+, 3168- )
N : 0
---------------
DEL: 511
INS: 212
K03455.1:227
<hr>Total count: 7327
A : 301 (4%, 183+, 118- )
C : 35 (0%, 13+, 22- )
G : 6966 (95%, 3711+, 3255- )
T : 25 (0%, 6+, 19- )
N : 0
---------------
DEL: 816
INS: 21
K03455.1:291
<hr>Total count: 7981
A : 682 (9%, 434+, 248- )
C : 39 (0%, 17+, 22- )
G : 7247 (91%, 3778+, 3469- )
T : 13 (0%, 9+, 4- )
N : 0
---------------
DEL: 395
INS: 97
K03455.1:333
<hr>Total count: 8444
A : 39 (0%, 30+, 9- )
C : 270 (3%, 115+, 155- )
G : 77 (1%, 13+, 64- )
T : 8058 (95%, 4213+, 3845- )
N : 0
---------------
DEL: 188
INS: 150
K03455.1:654
<hr>Total count: 8753
A : 40 (0%, 32+, 8- )
C : 1102 (13%, 456+, 646- )
G : 44 (1%, 37+, 7- )
T : 7567 (86%, 3664+, 3903- )
N : 0
---------------
DEL: 688
INS: 279
K03455.1:1,659
<hr>Total count: 7632
A : 6859 (90%, 2570+, 4289- )
C : 32 (0%, 13+, 19- )
G : 683 (9%, 409+, 274- )
T : 58 (1%, 12+, 46- )
N : 0
---------------
DEL: 2675
INS: 16
K03455.1:2,259
<hr>Total count: 10380
A : 9884 (95%, 4833+, 5051- )
C : 49 (0%, 19+, 30- )
G : 408 (4%, 303+, 105- )
T : 39 (0%, 15+, 24- )
N : 0
---------------
DEL: 225
INS: 144
K03455.1:2,927
<hr>Total count: 10434
A : 9875 (95%, 4738+, 5137- )
C : 75 (1%, 46+, 29- )
G : 437 (4%, 271+, 166- )
T : 47 (0%, 15+, 32- )
N : 0
---------------
DEL: 716
INS: 140
K03455.1:3,812
<hr>Total count: 11192
A : 59 (1%, 44+, 15- )
C : 2528 (23%, 492+, 2036- )
G : 37 (0%, 22+, 15- )
T : 8568 (77%, 5047+, 3521- )
N : 0
---------------
DEL: 313
INS: 267
K03455.1:4,574
<hr>Total count: 11349
A : 10183 (90%, 4912+, 5271- )
C : 33 (0%, 19+, 14- )
G : 380 (3%, 308+, 72- )
T : 753 (7%, 377+, 376- )
N : 0
---------------
DEL: 289
INS: 318
K03455.1:4,596
<hr>Total count: 11320
A : 10515 (93%, 5082+, 5433- )
C : 27 (0%, 9+, 18- )
G : 691 (6%, 487+, 204- )
T : 87 (1%, 39+, 48- )
N : 0
---------------
DEL: 304
INS: 376
K03455.1:4,609
<hr>Total count: 10682
A : 9143 (86%, 4686+, 4457- )
C : 101 (1%, 42+, 59- )
G : 1284 (12%, 651+, 633- )
T : 154 (1%, 24+, 130- )
N : 0
---------------
DEL: 953
INS: 118
K03455.1:7,823
<hr>Total count: 10614
A : 283 (3%, 231+, 52- )
C : 603 (6%, 244+, 359- )
G : 9671 (91%, 4712+, 4959- )
T : 57 (1%, 29+, 28- )
N : 0
---------------
DEL: 330
INS: 450
K03455.1:9,253
<hr>Total count: 10495
A : 711 (7%, 461+, 250- )
C : 49 (0%, 20+, 29- )
G : 9637 (92%, 4565+, 5072- )
T : 98 (1%, 81+, 17- )
N : 0
---------------
DEL: 758
INS: 204
K03455.1:9,418
<hr>Total count: 9848
A : 45 (0%, 29+, 16- )
C : 285 (3%, 106+, 179- )
G : 84 (1%, 14+, 70- )
T : 9434 (96%, 4650+, 4784- )
N : 0
---------------
DEL: 214
INS: 143
bar11 flip Minimap2
K03455.1:24
<hr>Total count: 37
A : 23 (62%, 9+, 14- )
C : 0
G : 0
T : 0
N : 14 (38%, 4+, 10- )
---------------
DEL: 2
INS: 0
K03455.1:108
<hr>Total count: 28
A : 1 (4%, 1+, 0- )
C : 0
G : 13 (46%, 6+, 7- )
T : 0
N : 14 (50%, 4+, 10- )
---------------
DEL: 14
INS: 0
K03455.1:164
<hr>Total count: 42
A : 1 (2%, 1+, 0- )
C : 1 (2%, 0+, 1- )
G : 3 (7%, 2+, 1- )
T : 22 (52%, 9+, 13- )
N : 15 (36%, 3+, 12- )
---------------
DEL: 0
INS: 3
K03455.1:168
<hr>Total count: 41
A : 1 (2%, 1+, 0- )
C : 0
G : 24 (59%, 10+, 14- )
T : 1 (2%, 1+, 0- )
N : 15 (37%, 3+, 12- )
---------------
DEL: 1
INS: 0
K03455.1:176
<hr>Total count: 40
A : 3 (8%, 3+, 0- )
C : 0
G : 23 (58%, 9+, 14- )
T : 0
N : 14 (35%, 2+, 12- )
---------------
DEL: 2
INS: 1
K03455.1:182
<hr>Total count: 41
A : 1 (2%, 0+, 1- )
C : 4 (10%, 0+, 4- )
G : 0
T : 21 (51%, 11+, 10- )
N : 15 (37%, 3+, 12- )
---------------
DEL: 1
INS: 1
K03455.1:227
<hr>Total count: 38
A : 1 (3%, 0+, 1- )
C : 0
G : 24 (63%, 12+, 12- )
T : 0
N : 13 (34%, 3+, 10- )
---------------
DEL: 5
INS: 0
K03455.1:291
<hr>Total count: 44
A : 0
C : 0
G : 28 (64%, 12+, 16- )
T : 0
N : 16 (36%, 3+, 13- )
---------------
DEL: 3
INS: 0
K03455.1:333
<hr>Total count: 48
A : 0
C : 0
G : 0
T : 30 (63%, 13+, 17- )
N : 18 (38%, 4+, 14- )
---------------
K03455.1:654
<hr>Total count: 31
A : 0
C : 3 (10%, 0+, 3- )
G : 0
T : 28 (90%, 11+, 17- )
N : 0
---------------
DEL: 5
INS: 0
K03455.1:1,659
<hr>Total count: 24
A : 22 (92%, 7+, 15- )
C : 0
G : 2 (8%, 1+, 1- )
T : 0
N : 0
---------------
DEL: 5
INS: 0
K03455.1:2,259
<hr>Total count: 26
A : 26 (100%, 13+, 13- )
C : 0
G : 0
T : 0
N : 0
---------------
DEL: 1
INS: 0
K03455.1:2,927
<hr>Total count: 23
A : 22 (96%, 12+, 10- )
C : 0
G : 0
T : 1 (4%, 0+, 1- )
N : 0
---------------
K03455.1:3,812
<hr>Total count: 19
A : 0
C : 7 (37%, 0+, 7- )
G : 0
T : 12 (63%, 9+, 3- )
N : 0
---------------
DEL: 0
INS: 3
K03455.1:4,574
<hr>Total count: 16
A : 16 (100%, 9+, 7- )
C : 0
G : 0
T : 0
N : 0
---------------
DEL: 1
INS: 0
K03455.1:4,596
<hr>Total count: 16
A : 15 (94%, 8+, 7- )
C : 0
G : 1 (6%, 1+, 0- )
T : 0
N : 0
---------------
DEL: 1
INS: 0
K03455.1:4,609
<hr>Total count: 12
A : 8 (67%, 5+, 3- )
C : 0
G : 4 (33%, 3+, 1- )
T : 0
N : 0
---------------
DEL: 5
INS: 0
K03455.1:7,823
<hr>Total count: 37
A : 0
C : 0
G : 37 (100%, 21+, 16- )
T : 0
N : 0
---------------
DEL: 1
INS: 0
K03455.1:9,253
<hr>Total count: 60
A : 2 (3%, 0+, 2- )
C : 0
G : 54 (90%, 21+, 33- )
T : 0
N : 4 (7%, 1+, 3- )
---------------
DEL: 6
INS: 0
K03455.1:9,418
<hr>Total count: 64
A : 0
C : 3 (5%, 2+, 1- )
G : 2 (3%, 0+, 2- )
T : 53 (83%, 19+, 34- )
N : 6 (9%, 3+, 3- )
---------------
DEL: 1
INS: 2
bar11 flip BWA-MEM
K03455.1:24
<hr>Total count: 24
A : 23 (96%, 10+, 13- )
C : 1 (4%, 0+, 1- )
G : 0
T : 0
N : 0
---------------
DEL: 1
INS: 0
K03455.1:108
<hr>Total count: 15
A : 1 (7%, 1+, 0- )
C : 0
G : 14 (93%, 6+, 8- )
T : 0
N : 0
---------------
DEL: 11
INS: 0
K03455.1:164
<hr>Total count: 25
A : 1 (4%, 1+, 0- )
C : 1 (4%, 0+, 1- )
G : 1 (4%, 1+, 0- )
T : 22 (88%, 9+, 13- )
N : 0
---------------
DEL: 1
INS: 1
K03455.1:168
<hr>Total count: 25
A : 1 (4%, 1+, 0- )
C : 0
G : 22 (88%, 9+, 13- )
T : 2 (8%, 2+, 0- )
N : 0
---------------
DEL: 1
INS: 0
K03455.1:176
<hr>Total count: 26
A : 3 (12%, 3+, 0- )
C : 0
G : 23 (88%, 9+, 14- )
T : 0
N : 0
---------------
DEL: 0
INS: 1
K03455.1:182
<hr>Total count: 25
A : 1 (4%, 0+, 1- )
C : 4 (16%, 0+, 4- )
G : 0
T : 20 (80%, 11+, 9- )
N : 0
---------------
DEL: 1
INS: 0
K03455.1:227
<hr>Total count: 26
A : 1 (4%, 0+, 1- )
C : 1 (4%, 0+, 1- )
G : 24 (92%, 12+, 12- )
T : 0
N : 0
---------------
DEL: 1
INS: 0
K03455.1:291
<hr>Total count: 31
A : 0
C : 0
G : 31 (100%, 13+, 18- )
T : 0
N : 0
---------------
DEL: 1
INS: 0
K03455.1:333
<hr>Total count: 32
A : 0
C : 0
G : 0
T : 32 (100%, 13+, 19- )
N : 0
---------------
K03455.1:654
<hr>Total count: 30
A : 0
C : 2 (7%, 0+, 2- )
G : 0
T : 28 (93%, 11+, 17- )
N : 0
---------------
DEL: 5
INS: 0
K03455.1:1,659
<hr>Total count: 24
A : 22 (92%, 7+, 15- )
C : 0
G : 2 (8%, 1+, 1- )
T : 0
N : 0
---------------
DEL: 5
INS: 0
K03455.1:2,259
<hr>Total count: 26
A : 26 (100%, 13+, 13- )
C : 0
G : 0
T : 0
N : 0
---------------
DEL: 1
INS: 0
K03455.1:2,927
<hr>Total count: 24
A : 22 (92%, 12+, 10- )
C : 0
G : 1 (4%, 0+, 1- )
T : 1 (4%, 0+, 1- )
N : 0
---------------
K03455.1:3,812
<hr>Total count: 19
A : 0
C : 7 (37%, 0+, 7- )
G : 0
T : 12 (63%, 9+, 3- )
N : 0
---------------
DEL: 0
INS: 3
K03455.1:4,574
<hr>Total count: 16
A : 16 (100%, 9+, 7- )
C : 0
G : 0
T : 0
N : 0
---------------
DEL: 1
INS: 0
K03455.1:4,596
<hr>Total count: 17
A : 15 (88%, 8+, 7- )
C : 0
G : 1 (6%, 1+, 0- )
T : 1 (6%, 0+, 1- )
N : 0
---------------
DEL: 0
INS: 1
K03455.1:4,609
<hr>Total count: 13
A : 8 (62%, 5+, 3- )
C : 0
G : 4 (31%, 3+, 1- )
T : 1 (8%, 0+, 1- )
N : 0
---------------
DEL: 4
INS: 0
K03455.1:7,823
<hr>Total count: 37
A : 0
C : 0
G : 37 (100%, 21+, 16- )
T : 0
N : 0
---------------
DEL: 1
INS: 0
K03455.1:9,253
<hr>Total count: 57
A : 2 (4%, 0+, 2- )
C : 0
G : 55 (96%, 21+, 34- )
T : 0
N : 0
---------------
DEL: 6
INS: 0
K03455.1:9,418
<hr>Total count: 59
A : 0
C : 6 (10%, 3+, 3- )
G : 2 (3%, 0+, 2- )
T : 51 (86%, 19+, 32- )
N : 0
---------------
DEL: 0
INS: 3

### Sheet: Supplemental Table 2
Clone	HIV Type	ARP catalog number	Cytoband	Upstream homology	Downstream homology	Notes	Integration strand orientation	Target gene	Target gene orientation	Interpretation	LTR homologous?
pHXB2_D	HIV-1	Pending.	3p24.3	chr3:17401080-17402193	chr3:17402188-17403652	"AGTAGT" duplication at IS. Downstream homology arm includes constitutive exon. IS near H3K27Ac marks, distal enhancer-like feature.	minus	TCB1D5	minus	Natural	No
p90CF402.1.8 (Near Full Length; Vif+)	HIV-1	4007	5p13.2	chr5:37238570-37239150	chr5:37239145-37239525	"AGTTAC" duplication at IS. Upstream homology arm includes constitutive exon.	minus	CPLANE1	minus	Natural	Yes
HIV-1 JR-CSF Infectious Molecular Clone (pYK-JRCSF)	HIV-1	2708	12q21.32	chr12:87366600-87366908	chr12:87366904-87369164	"GTTAT" duplication at IS. Downstream homology arm includes distal enhancer-like feature.	minus	Not applicable.	Not applicable.	Natural	Yes
HIV-2 ST Infectious Molecular Clone	HIV-2	12444	13q14.13	chr13:46020393-46022118	chr13:46022113-46023054	"AAATGT" duplication at IS. A deletion between downstream homology regions occurred. Additional downstream homology range chr13:46023063-46023361. Upstream element includes a constitutive exon.	plus	ZC3H13	plus	Natural	Yes
pNL4-3 AF324493.2	HIV-1	114	17q25.3; 16p13.3	chr17:82206778-82208353	chr16:315978-317155	*pNL4-3 is known to be chimeric NY5 (5' end) and LAV (3' end) and will not have matching upstream and downstream homology arms. As such, impossible to know whether IS includes structural variant. Upstream includes differentially spliced exon and part of enhancer (H3K27Ac). Downstream homology arm includes distal enhancer-like feature.	minus; plus	CCDC57; AXIN1	CCDC57 = minus; AXIN1 = minus	Synthetic	No

### Sheet: Supplemental Table 3
	Mismatches						Gaps (INDEL)
	Taq			LA Taq			Taq			LA Taq
	Albacore	Guppy	FlipFlop	Albacore	Guppy	FlipFlop	Albacore	Guppy	FlipFlop	Albacore	Guppy	FlipFlop
5' LTR	NA	9	9	9	9	9	NA	NA	0	2	0	0
gag	2	2	2	2	2	2	12	10	9	9	8	8
5' LTR+ψ	10	10	ΝΑ	ΝΑ	ΝΑ	ΝΑ	5	2	ΝΑ	ΝΑ	ΝΑ	ΝΑ
pol	7	6	6	6	6	6	26	22	9	18	11	10
vif	0	0	0	0	0	0	3	3	2	3	1	1
vpr	0	0	0	0	0	0	1	1	1	0	0	0
tat	2	1	1	1	1	1	10	6	3	7	4	5
rev	2	1	1	1	1	1	10	7	4	7	4	5
vpu	1	0	0	0	0	0	0	0	0	0	0	0
gp160	2	1	1	1	1	1	11	7	4	8	4	5
nef	1	1	1	1	1	1	3	2	2	3	2	1
3' LTR	2	2	NA	NA	NA	NA	2	0	NA	NA	NA	NA
nef+3' LTR	NA	2	2	2	2	2	NA	2	2	5	2	1
HXB2	22	20	20	20	20	20	61	46	28	47	27	25
Downstream bridge	0	0	0	0	0	0	4	5	1	2	1	1
pBR322-related	0	0	0	0	0	0	19	19	13	18	19	15
Upstream bridge	2	2	3	2	2	2	8	6	5	7	7	3
